# A Transcriptomic Hourglass In Brown Algae

**DOI:** 10.1101/2024.04.20.590401

**Authors:** Jaruwatana S. Lotharukpong, Min Zheng, Remy Luthringer, Hajk-Georg Drost, Susana M. Coelho

## Abstract

Complex multicellularity has emerged independently across a few eukaryotic lineages and is often associated with the rise of elaborate, tightly coordinated developmental processes. How multicellularity and development are interconnected in evolution is a major question in biology. The hourglass model of embryonic evolution depicts how developmental processes are conserved during evolution, predicting morphological and molecular divergence in early and late embryo stages, bridged by a conserved mid-embryonic (phylotypic) period linked to the formation of the basic body plan. Initially found in animal embryos, molecular hourglass patterns have recently been proposed for land plants and fungi. However, whether the hourglass pattern is an intrinsic feature of all developmentally complex eukaryotic lineages remains elusive. Here, we tested the prevalence of a (molecular) hourglass in the brown algae, the third most developmentally complex lineage on earth that has evolved multicellularity independently from animals, fungi, and plants. By exploring the evolutionary transcriptome of brown algae with distinct morphological complexities, we uncovered an hourglass pattern during embryogenesis in developmentally complex species. Filamentous algae without a canonical embryogenesis display an evolutionary transcriptome that is most conserved in multicellular stages of the life cycle, whereas unicellular stages are more rapidly evolving. Our findings suggest that transcriptome conservation in brown algae is associated with cell differentiation stages, but not necessarily linked to embryogenesis. Together with previous work in animals, plants and fungi, we provide further evidence for the generality of a developmental hourglass pattern across complex multicellular eukaryotes.
