## Supplemental Tables for "A Transcriptomic Hourglass In Brown Algae"

### Sheet: Table S1
Table 1. P-values of TAI profile permutation tests in F. serratus embryonic development (stages 24H, 48H, 1w, 3w and 4w). Each test was performed with 10,000 permutations. For the reductive hourglass test, stages 24H & 48H define the ‘early’ module, 1w & 3w define the ‘mid’ module and 4w defines the ‘late’ module. P-value < 0.05 is emboldened.
Transformation	Test	P-value
raw	Flat line test	4.04679e-08
square-root	Flat line test	4.04685e-13
log2(TPM+1)	Flat line test	5.55245e-10
regularised-log	Flat line test	1.5551e-07
rank	Flat line test	1.44147e-09
raw	Reductive hourglass test	0.000393674
square-root	Reductive hourglass test	1.21946e-12
log2(TPM+1)	Reductive hourglass test	8.44368e-17
regularised-log	Reductive hourglass test	6.984e-12
rank	Reductive hourglass test	4.62811e-12

### Sheet: Table S2
Table S2. P-values of TAI profile permutation tests in F. distichus embryonic development (stages E1, E2, E3, E4 and E5). Each test was performed with 10,000 permutations. For the early divergence hourglass test, stages E1 & E2 define the ‘early’ module, E3 & E4 define the ‘mid’ module and E5 defines the ‘late’ module. P-value < 0.05 is emboldened.
Transformation	Test	P-value
raw	Flat line test	8.44148e-06
square-root	Flat line test	2.46291e-15
log2(TPM+1)	Flat line test	6.22406e-28
regularised-log	Flat line test	1.33407e-17
rank	Flat line test	3.1959e-10
raw	Early divergence test	0.00232728
square-root	Early divergence test	4.66169e-15
log2(TPM+1)	Early divergence test	1.11325e-42
regularised-log	Early divergence test	2.83543e-31
rank	Early divergence test	1.14567e-15

### Sheet: Table S3
Table S3. P-values of TAI profile permutation tests in male Ectocarpus (EC32m) development (stages meiospore, immGA, matGA, oldGA, gamete, earlyPSP, immPSP, matPSP and mitospore). Each test was performed with 10,000 permutations. The gametophyte stage consists of immGA, matGA and oldGA. The sporophyte stage consists of earlyPSP, immPSP and matPSP. P-value < 0.05 is emboldened.
Transformation	Test	Stage	P-value
raw	Flat line test	All	7.9823e-07
square-root	Flat line test	All	2.43214e-18
log2(TPM+1)	Flat line test	All	3.11102e-09
regularised-log	Flat line test	All	7.30952e-07
rank	Flat line test	All	2.35126e-40
raw	Flat line test	Gametophyte	0.149929
square-root	Flat line test	Gametophyte	2.10857e-06
log2(TPM+1)	Flat line test	Gametophyte	1.8296e-14
regularised-log	Flat line test	Gametophyte	8.97893e-15
rank	Flat line test	Gametophyte	1.89843e-10
raw	Flat line test	Parthenosporophyte	0.460446
square-root	Flat line test	Parthenosporophyte	4.04278e-12
log2(TPM+1)	Flat line test	Parthenosporophyte	3.28915e-45
regularised-log	Flat line test	Parthenosporophyte	7.01545e-46
rank	Flat line test	Parthenosporophyte	1.26585e-44

### Sheet: Table S4
Table S4. P-values of TAI profile permutation tests in female Ectocarpus (EC25f) development (stages meiospore, immGA, matGA, oldGA, gamete, earlyPSP, immPSP, matPSP and mitospore). Each test was performed with 10,000 permutations. The gametophyte stage consists of immGA, matGA and oldGA. The sporophyte stage consists of earlyPSP, immPSP and matPSP. P-value < 0.05 is emboldened.
Transformation	Test	Stage	P-value
raw	Flat line test	All	9.32684e-05
square-root	Flat line test	All	6.98428e-17
log2(TPM+1)	Flat line test	All	5.36978e-11
regularised-log	Flat line test	All	1.553e-08
rank	Flat line test	All	1.95871e-33
raw	Flat line test	Gametophyte	0.803396
square-root	Flat line test	Gametophyte	0.859671
log2(TPM+1)	Flat line test	Gametophyte	0.0345791
regularised-log	Flat line test	Gametophyte	0.12085
rank	Flat line test	Gametophyte	0.236709
raw	Flat line test	Parthenosporophyte	0.496213
square-root	Flat line test	Parthenosporophyte	4.66253e-06
log2(TPM+1)	Flat line test	Parthenosporophyte	1.07427e-11
regularised-log	Flat line test	Parthenosporophyte	6.05806e-16
rank	Flat line test	Parthenosporophyte	3.63766e-17

### Sheet: Table S5
Table S5. P-values of TAI profile permutation tests in F. distichus development (stages E1, E2, E3, E4, E5 and matSP). Each test was performed with 10,000 permutations. Under this heterochronic shift hypothesis, for the reductive hourglass test, stages E1 & E2 define the ‘early’ module, E3, E4 & E5 define the ‘mid’ module and the adult matSP defines the ‘late’ module. P-value < 0.05 is emboldened.
Transformation	Test	P-value
raw	Flat line test	0.00212173
square-root	Flat line test	1.23467e-12
log2(TPM+1)	Flat line test	1.61146e-24
regularised-log	Flat line test	3.88395e-18
rank	Flat line test	1.17057e-12
raw	Reductive hourglass test	0.00488949
square-root	Reductive hourglass test	7.79475e-08
log2(TPM+1)	Reductive hourglass test	9.81193e-07
regularised-log	Reductive hourglass test	8.76802e-06
rank	Reductive hourglass test	2.86176e-08

### Sheet: Table S6
Table S6. P-values of TDI profile permutation tests in F. serratus embryonic development (stages 24H, 48H, 1w, 3w and 4w). Each test was performed with 10,000 permutations. P-value < 0.05 is emboldened.
Transformation	Test	Comparison	P-value
raw	Flat line test	vs F. distichus	0.000937977
square-root	Flat line test	vs F. distichus	0.00390435
log2(TPM+1)	Flat line test	vs F. distichus	0.680272
regularised-log	Flat line test	vs F. distichus	0.169231
rank	Flat line test	vs F. distichus	0.135026
raw	Flat line test	vs Ectocarpus	0.00140847
square-root	Flat line test	vs Ectocarpus	0.0141739
log2(TPM+1)	Flat line test	vs Ectocarpus	0.865033
regularised-log	Flat line test	vs Ectocarpus	0.64805
rank	Flat line test	vs Ectocarpus	0.477389

### Sheet: Table S7
Table S7. P-values of TDI profile permutation tests in F. distichus embryonic development (stages E1, E2, E3, E4 and E5). Each test was performed with 10,000 permutations. P-value < 0.05 is emboldened.
Transformation	Test	Comparison	P-value
raw	Flat line test	vs F. serratus	0.174343
square-root	Flat line test	vs F. serratus	0.232428
log2(TPM+1)	Flat line test	vs F. serratus	0.159199
regularised-log	Flat line test	vs F. serratus	0.0358857
rank	Flat line test	vs F. serratus	0.00785588
raw	Flat line test	vs Ectocarpus	0.283216
square-root	Flat line test	vs Ectocarpus	0.241907
log2(TPM+1)	Flat line test	vs Ectocarpus	0.216679
regularised-log	Flat line test	vs Ectocarpus	0.234341
rank	Flat line test	vs Ectocarpus	0.0366431

### Sheet: Table S8
Table S8. P-values of TDI profile permutation tests in male Ectocarpus (EC32m) development (stages meiospore, immGA, matGA, oldGA, gamete, earlyPSP, immPSP, matPSP and mitospore). Each test was performed with 10,000 permutations. The gametophyte stage consists of immGA, matGA and oldGA. The sporophyte stage consists of earlyPSP, immPSP and matPSP. P-value < 0.05 is emboldened.
Transformation	Test	Stage	P-value
raw	Flat line test	All	1.29894e-05
square-root	Flat line test	All	2.9474e-17
log2(TPM+1)	Flat line test	All	2.70673e-11
regularised-log	Flat line test	All	1.03693e-16
rank	Flat line test	All	3.97895e-85
raw	Flat line test	Gametophyte	0.104464
square-root	Flat line test	Gametophyte	3.11517e-09
log2(TPM+1)	Flat line test	Gametophyte	4.89878e-26
regularised-log	Flat line test	Gametophyte	3.7343e-24
rank	Flat line test	Gametophyte	2.56004e-15
raw	Flat line test	Parthenosporophyte	0.154796
square-root	Flat line test	Parthenosporophyte	8.57896e-08
log2(TPM+1)	Flat line test	Parthenosporophyte	1.1295e-40
regularised-log	Flat line test	Parthenosporophyte	1.08929e-33
rank	Flat line test	Parthenosporophyte	1.85742e-25

### Sheet: Table S9
Table S9. P-values of TDI profile permutation tests in female Ectocarpus (EC25f) development (stages meiospore, immGA, matGA, oldGA, gamete, earlyPSP, immPSP, matPSP and mitospore). Each test was performed with 10,000 permutations. The gametophyte stage consists of immGA, matGA and oldGA. The sporophyte stage consists of earlyPSP, immPSP and matPSP. P-value < 0.05 is emboldened.
Transformation	Test	Stage	P-value
raw	Flat line test	All	0.000445506
square-root	Flat line test	All	2.09213e-19
log2(TPM+1)	Flat line test	All	2.07706e-15
regularised-log	Flat line test	All	8.12647e-20
rank	Flat line test	All	6.78447e-102
raw	Flat line test	Gametophyte	0.183769
square-root	Flat line test	Gametophyte	0.0115155
log2(TPM+1)	Flat line test	Gametophyte	2.16517e-31
regularised-log	Flat line test	Gametophyte	5.06785e-23
rank	Flat line test	Gametophyte	1.16801e-07
raw	Flat line test	Parthenosporophyte	0.416569
square-root	Flat line test	Parthenosporophyte	0.0162222
log2(TPM+1)	Flat line test	Parthenosporophyte	9.77766e-08
regularised-log	Flat line test	Parthenosporophyte	8.46813e-05
rank	Flat line test	Parthenosporophyte	0.150786
